# CRISPR/Cas9-based mutagenesis frequently provokes on-target mRNA misregulation

**DOI:** 10.1101/583138

**Authors:** Rubina Tuladhar, Yunku Yeu, John Tyler Piazza, Zhen Tan, Jean Rene Clemenceau, Xiaofeng Wu, Quinn Barrett, Jeremiah Herbert, David H. Mathews, James Kim, Tae Hyun Hwang, Lawrence Lum

**Affiliations:** Department of Cell Biology, University of Texas Southwestern Medical Center, Dallas TX 75390 USA; Department of Quantitative Health Sciences, Cleveland Clinic Lerner Research Institute, Cleveland, OH 44195; Department of Biochemistry and Biophysics, University of Rochester Medical Center, Rochester NY, 14642; Department of Internal Medicine, University of Texas Southwestern Medical Center, Dallas TX 75390 USA; Hamon Center for Therapeutic Oncology Research Department of Biochemistry, University of Texas Southwestern Medical Center, Dallas TX 75390 USA

## Abstract

The introduction of insertion-deletions (INDELs) by activation of the error-prone non-homologous end-joining (NHEJ) pathway underlies the mechanistic basis of CRISPR/Cas9-directed genome editing. The ability of CRISPR/Cas9 to achieve gene elimination (knockouts) is largely attributed to the emergence of a pre-mature termination codon (PTC) from a frameshift-inducing INDEL that elicits non-sense mediated decay (NMD) of the mutant mRNA. Yet, the impact on gene expression as a consequence of CRISPR/Cas9-introduced INDELs into RNA regulatory sequences has been largely left uninvestigated. By tracking DNA-mRNA-protein relationships in a collection of CRISPR/Cas9-edited cell lines that harbor frameshift-inducing INDELs in various targeted genes, we detected the production of foreign mRNAs or proteins in ∼50% of the cell lines. We demonstrate that these aberrant protein products are derived from the introduction of INDELs that promote internal ribosomal entry, convert pseudo-mRNAs into protein encoding molecules, or induce exon skipping by disruption of exon splicing enhancers (ESEs). Our results using CRISPR/Cas9-introduced INDELs reveal facets of an epigenetic genome buffering apparatus that likely evolved to mitigate the impact of such mutations introduced by pathogens and aberrant DNA damage repair, and that more recently pose challenges to manipulating gene expression outcomes using INDEL-based mutagenesis.
