## Supplemental Table 1 for "CRISPR/Cas9-based mutagenesis frequently provokes on-target mRNA misregulation"

### Sheet: Supp Table 1
Supplemental Table 1: Catalog numbers for Horizon Discovery's HAP1 cell lines with INDELs
Gene KO	Catalog number
AXIN1	HZGHC000355c011
BAP1	HZGHC003319c004
BCL2L2	HZGHC003084c007
CTNNB1	HZGHC001032c004
LRP6	HZGHC000598c007
PPM1A	HZGHC003112c011
PTEN	HZGHC000624c009
RICTOR	HZGHC001020c010
SIRT1	HZGHC001008c008
TBK1	HZGHC000031c012
TLE3	HZGHC004203c002
TOP1	HZGHC001210c003
VPS35	HZGHC000863c012
