## Supplemental Table 2 for "CRISPR/Cas9-based mutagenesis frequently provokes on-target mRNA misregulation"

### Sheet: Supp Table 2
Supplemental Table 2: Antibodies used for Western blot analysis of CRISPR-edited cell lines
Genes	Antibody #1	Antibody #2
AXIN1	Cell Signaling 2087	Cell Signaling 2074
BAP1	Cell signaling 13271	Bethyl A302-243A-T
BCL2L2	Cell signaling 2724	LS Bioscience LS-C382259-100
CTNNB1	BD Biosciences 610153	Sigma-Aldrich C2206
LRP6	Cell Signaling 2560	Santa cruz sc-25317
PPM1A	Abcam 14824	LS Bioscience LS-C169090-100
PTEN	Invitrogen 44-1064	Cell signaling 9552
RICTOR	Bethyl A300-459A	Cell Signaling 9476
SIRT1	Bethyl A300-688A	Cell Signaling (D739) 2493
TBK1	Abcam ab40676	Cell signaling 3504
TLE3	Cell signaling 4681	Santa Cruz (M-201) sc-9124
TOP1	Bethyl A302-589A	Bethyl 302-590A
VPS35	Bethyl A304-727-A	Genetex GTX108058
LKB1	Santa Cruz (E-9) s-374334	Cell signaling 3050
SUFU	Abcam 52913	Cell signaling 2520
LRP5	Cell Signaling (D80F2) 5731	Santa Cruz (B-9) sc-390267
