## Supplemental Table 3 for "CRISPR/Cas9-based mutagenesis frequently provokes on-target mRNA misregulation"

### Sheet: Supp Table 3
Supplemental Table 3: Primers used for RT-PCR of CRISPR-Cas9-edited cell lines
Genes	Forward Primer		Reverse Primer
	Primer Location	Primer Sequence	Primer Location	Primer Sequence
AXIN1	Exon 1	GGTATGAGCCTGAGGGC	Exon 3	GGAATGTGAGGTAGGGGC
BAP1	Exon 4	GGATGATACGTCCGTGATTGATGATG	Exon 9	CCTCTAGTACTGTCTGACGGTTCACC
BCL2L2	5' UTR	CAGCTCCTGCACCAGGAAAC	Exon 2	CCGTATAGAGCTGTGAACT
CTNNB1	5' UTR	GAAAATCCAGCGTGGACAAT	Exon 4	CATCTGAGGAGAACGCATGA
LRP6	Exon 1	GAGAAGAGAACGCGAGAAGG	Exon 4	TGTGCTCCAGTCAGTCCAGT
PPM1A	5' UTR	TCGGCCGACCAGGGACCT	Exon 2	TCACACTCATGTTGTCTCGAC
PTEN	5' UTR	GCAGCAGCCATTACCCG	Exon 2	CCTTCAAGTCTTTCTGCAGGAAATCC
RICTOR	Exon 2	GAACGTCCCGCTGGATCTGAC	Exon 9	GCTGTATCTGGACTATGTCTG
SIRT1	Exon 2	TCCTGTGAAAGTGATGAGGAG	Exon 7	ATGATAGCAAGCGGTTCATCA
TBK1	5'UTR	GGAAGTGTCCTGAGTCTCGAGG	Exon 3	CGCAAAACAATTAAGAATTCAGATTCTGGTAGTCC
TLE3	Exon 5	CAGATCATGCCTTTCCTGTCACAAG	Exon 11	CCAAGGTCTTTGGTCTTGGAGGAAG
TOP1	Exon 3	AGATCGAGAACACCGGCACAA	Exon 9	CCACTTGATGCCTTCAGGATA
VPS35	Exon 1	GTGAAGGTCCAGTCATTCCAA	Exon 7	CCTACAGTTTACAACTTGCTC
LKB1	5' UTR	AGGGCTGGCGGCGGGACTCCAG	Exon 4	TTTGAGGGTGCCACCGGTGGTG
LKB1	Cryptic exon Fwd	CAACGGTACCAGCATGGAGGTGGTGGA	Cryptic exon Rev	TGGTCTCGAGAGAGTGGCCAGGAGTTCTTCA
LKB1	Exon 3	GTATATGGTGATGGAGTAC	Exon 4	TTTGAGGGTGCCACCGGTGGTG
SUFU	Exon 6	CTGACATGCGGAGGGGAGAGAC	Exon 10	GTGATGGCCATGTCACCTGTGATAC
SUFU	Exon 1	CCGCTCCAGGTTACCGCTATCG	Exon 5	CTGCTGGGCTGAGTGTAGCTC
SUFU	5' UTR	CATCGCCTCGGGGAGTCTCACC	Exon 4	TACCCCAAAGGGTGTCTGCACG
LRP5	Exon 15	CTGTACTTCACCAACATGCA	Exon 18	CTCCTCGTCGCTCTGGTCAT
LRP5	5' UTR	ATGGAGCCCGAGTGAGCG	Exon 6	CAGCACGATGTCGGTGAAGT
