## Supplemental Table 4 for "CRISPR/Cas9-based mutagenesis frequently provokes on-target mRNA misregulation"

### Sheet: Supp Table 4
Supplemental Table 4: cDNA sequencing results
TOP1 HAP1 cells (Horizon Discovery)	TCCAAGCATAGCAACAGTGAACATAAAGATTCTGAAAAGAAACACAAAGAGAAGGAGAAGACCAAACACAAAGATGGAAGCTCAGAAAAGCATAAAGACAAACATAAAGACAGAGACAAGGAAAAACGAAAAGAGGAAAAGGTTCGAGCCTCTGGGGATGCAAAAATAAAGAAGGAGAAGGAAAATGGCTTCTCTAGTGCTGATTATAAACCTAAGAAAATTAAAACAGAAGATACCAAGAAGGAGAAGAAAAGAAAACTAGAAGAAGAAGAGGATGGTAAATTGAAAAAACCCAAGAATAAAGATAAAGATAAAAAAGTTCCTGAGCCAGATAACAAGAAAAAGAAGCCGAAGAAAGAAGAGGAACAGAAGTGGAAATGGTGGGAAGAAGAGCGCTAT…
SIRT1 HAP1 cells (Horizon Discovery)	ANNNGAATTGCCGGAAACAATACCTCCACCTGAGTTGGATGATANGACACTGTGGCAGATTGTTATTAATATCCTTTCAGAACCACCAAAAAGGAAAAAAAGAAAAGATATTAATACAATTGAAGATGCTGTGAAATTACTGCAAGAGTGCAAAAAAATTATAGTTCTAACTGGAGCTGGGGAAATATATCCTGGACAATTCCAGCCATCTCTCTGTCACAAATTCATAGCCTTGTCAGATAAGGAAGGAAAACTACTTCGCAACTATACCCAGAACATAGACACGCTGGAACAGGTTGCGGGAATCCAAAGGATAATTCAGTGTCATGGTTCCTTTGCAACAGCATCTTGCCTGATTTGTAAATACAAAGTTGACTGTNAAGCTGTACNAGGAGATAT…
VPS35 HAP1 cells (Horizon Discovery)	GTGAAGGTCCAGNCATTCCAAATGAAGAGATGCCTGGAATTGCTTGCATTTCTGAGTTAAGTGGAACATATGGGCATTGTGAGGGCTTGAAGAATGCAAGAGGAAAGCAAACTTACATGGATAGTCATTTCAGACAGCTCTGAAGAGTCTTTAACCCATGACAAAGCCATGTCGGGATTGTATCTTCCTTCACCTGAATCAGTATGCCAGTTCTCTTGATTGCAGGACAAAAACAAGCTTATGGATGCTCTAAAACATGCTTCTAATATGCTTGGTGAACTCCGGACTTCTATGTTATCACCAAAGAGTTACTATGAACTTTATATGGCCATTTCTGATGAACTGCACTACTTGGAGGTCTACCTGACAGATGAGTTTGCTAAAGGAAGGAAAGTGGCA…
MIA LKB1 M2 (C ins)	ATGGAGGTGGTGGACCCGCAGCAGCTGGGCATGTTCACGAAGGGCGAGCTGATGTCGGTGGGTATGGACACGTTCATCCACCGCATCGACTCCACCGAGGTCATCTACCAGCCGCGCCCGCAAGCGGGCCAAGCTCATCGGCAAGTACCTGATGGGGGACCTGCTGGGGGAAGGCTCTTACGGCAAGGTGAAGGAGGTGCTGGACTCGGAGACGCTGTGCAGGAGGGCCGTCAAGGTCCTCAAGAAGAAGAAGTTGCGAAGGATCCCCAACGGGGAGGCCAACGTGAAGAACTCCTGGCCACTCTGAATCCACTTCCTGGCCCTGGATTGGCTTGTCCTGGATATTGCATAGAAATGGGATCCTGTCGGCCGGGCGCGGTGACTCACGAGAGCAAGAGA…
MIA LKB1 M2 (CG del)	CCGCAGCAGCTGGGCATGTTCACGGAGGGNGAGCTGATGTCGGTGGGTATGGACACGTTCATCCACCGCATCGACTCCACCGAGGTCATCTACCAGCCGCGCCAAGCGGGCCAAGCTCATCGGCAAGTACCTGATGGGGGACCTGCTGGGGGAAGGCTCTTACGGCAAGGTGAAGGAGGTGCTGGACTCGGAGACGCTGTGCAGGAGGGCCGTCAAGATCCTCAAGAAGAAGAAGTTGCGAAGGATCCCCAACGGGGAGGCCAACGTGAAGAACTCCTGGCCACTCTGAATCCACTTCCTGGCCCTGGATTGGCTTGTCCTGGATATTGCATAGAAATGGGATCCTGTCGGCCGGGCGCGGTGACTCACGAGAGCAAGAGATCCAGACCATCCTGGCCA…
MIA LKB1 M3 (GC ins)	CGCAGCAGCTGGGCATGTTCACGGAGGGCGAGCTGATGTCGGTGGGTATGGACACGTTCATCCACCGCATCGACTCCACCGAGGTCATCTACCAGCCGCGCCGCGCAAGCGGGCCAAGCTCATCGGCAAGTACCTGATGGGGGACCTGCTGGGGGAAGGCTCTTACGGCAAGGTGGAGGAGGTGCTGGACTCGGAGACGCTGTGCAGGAGGGCCGTCAAGATCCTCAAGAAGAAGAAGTTGCGAAGGATCCCCAACGGGGAGGCCAACGTGAAGAACTCCTGGCCACTCTGAATCCACTTCCTGGCCCTGGATTGGCTTGTCCTGGATATTGCATAGAAATGGGATCCTGTCGGCCGGGCGCGGTGACTCACGAGAGCAAGAGATCCAGACCATCCTGG…
HAP1 SUFU H11	TCGAGACAGATGGCTCCAACCTGAGTGGTGTCAGTGCCAAGTNNNCCTGGGATGACCTGAGCCGGCCCCCCGAGGATGACGAGGACAGCCGGAGCATCTGCATCGGCACACAGCCCCGGCGACTCTCTGGCAAAGGAGCCGCAAAGACAGCCTGGAAAGTGACAGCTCCACGGCCATCATTCCCCATGAGCNGATTCGCACGCGGCAGCTTGAGAGCGTACATCTGAAATTCAACCAGGAGTCCGGAGCCCTCATTCCTCTCTGCCTAAGGGGCAGGCTCCTGNATGGACGGANGN
HAP1 SUFU H12	GAGAGAGTTGACAAAGGCATCGAGACAGATGGCTCCAACCTGAGTGGTGTCAGTGCCAAGTGTGCCTGGGATGACCTGANCCGGCCCCCCGAGGATGACGAGNACAGCCGGAGCATCTGCATCGGCACACAGCCCCGGNGACTCTCTGGCAAAGGAGCCGCAAAGACAGCCTGGAAAGTGACAGCTCCNCGGCCATCATTCCCCATGAGCTGATTCNCANGCGGCAGCTTGAGAGCGTACATCTGAANTCAACCAGGANCNNANNCCT
HAP1 SUFU H13	GAGAGAGTTGACAAAGGCATCGAGACAGATGGCTCCAACCTGAGTGGTGTCAGTGCCAAGTGTGCCTGGGATGACCTGAGCCGGCCCCCCGAGGATGACGAGGACAGCCGGAGCATCTGCATCGGCACACAGCCCCGGCGACTCTCTGGCAAAGGAGCCGCAAAGACAGCCTGGAAAGTGACAGCTCCACGGCCATCATTCCCCATGAGCTGATTCGCACGCGGCAGCTTGAGAGCGTACATCTGAAANCAACCAGGANCCGGAGCCC
HAP1 SUFU H14	CNCCNNCANGAGAGAGTTGACAAAGGCATCGAGACAGATGGCTCCAACCTGAGTGGTGTCAGTGCCAAGTGTGCCTGGGATGACCTGAGCCGGCCCCCCGAGGATGACGAGGACAGCCGGAGCATCTGCATCGGCACACAGCCCCGGCGACTCTCTGGCAAAGGAGCCGCAAAGACAGCCTGGAAAGTGACAGCTCCACGGCCATCATTCCCCATGAGCTGATTCGCACGCGGCAGCTTGAGAGCGTACATCTGAAANCAACCAGGANCCGANNCCNNNNNNNNNNNNNNNNNNNNN
HAP1 SUFU H15	TCCNCACCNNCAAGAGAGAGTTGACAAAGGCATCGAGACAGATGGCTCCAACCTGAGTGGTGTCAGTGCCAAGTGTGCCTGGGATGACCTGAGCCGGCCCCCCGAGGATGACGAGGACAGCCGGAGCATCTGCATCGGCACACAGCCCCGGCGACTCTCTGGCAAAGGAGCCGCAAAGACAGCCTGGAAAGTGACAGCTCCACGGCCATCATTCCCCATGAGCTGATTCGCACGCGGCAGCTTGAGAGCGTACATCTGAANTCAACCAGGANCCGANNNTCNNNNTNNNNNNNNNNN
HAP1 SUFU H16	ATCNNCACCNNCANGAGAGAGTTGACAAAGGCATCGAGACAGATGGCTCCAACCTGAGTGGTGTCAGTGCCAAGTGTGCCTGGGATGACCTGAGCCGGCCCCCCGAGGATGACGAGGACAGCCGGAGCATCTGCATCGGCACACAGCCCCGGCGACTCTCTGGCAAAGGAGCCGCAAAGACAGCCTGGAAAGTGACAGCTCCACGGCCATCATTCCCCATGAGCTGATTCGCACGCGGCAGCTTGAGAGCGTACATCTGAAATCAACCAGGANNCCGANNCNTCNNNNNNNNNNNN
RMS13 SUFU R2	NNNNNNNNNNNNNNNAGTACTGGTTGGGTGGCCCAGACCCCTTGGACTATGTTAGCATGTACAGGAATGTGGGGAGCCCTTCTGCTAACATCCCCGAGCACTGGCACTACATCAGCTTCGGCCTGAGTGATCTCTATGGTGACAACAGAGTCCATGAAGAACACCTTCTGCAGTGGGGACCATGTGTCCTGGCACAGCCCTTTGGATAACAGTGAGTCAAGAATTCAGCACATGCTGCTGACAGAGGACCCACAGATGCAGCCCGTGCAGACACCCTTTGGGGTAGTTACCTTCCTCCAGATCG
RMS13 SUFU R1	NNNNNNNNNNNNNNNNNNNTGGNNNNNNTGNNNNNAGCGGCGCCCCCGGNCCCACCGCGNCCCCGGNCCCTGGCNCGNNNGNNCCCCCGGCCTTCGCTTCGCTCTTTCCCCCGGGACTGCACGCCATCTACGGAGAGTGCCGCCGCCTTTACCCTGACCAGCCGAACCCGCTCCAGGTTACCGCTATCGTCAAGTACTGGTTTACAGGAACAGATGGACCTAGTGGTTTTGGCTTTGAGTTGACCTTTCGTCTGAAGAGAGAAACTGGGGAGTCTGCCCCACCAACATGGCCCGCAGAGTTAATGCAGGGCTTGGCACGATACGTGTTCCAGTCAGAGAACACCTTCTGCAGTGGGGACCATGTGTCCTGGCAC
RMS13 SUFU R4	TGGTACCGAGCTCGGATCCACTAGTAACGGCCGCCAGTGTGCTGGAATTCGCCCTTCTGACATGCGGAGGGGAGAGACCATATTTGAGATCGATCCACACCTGCAAGAGAGAGTTGACAAAGGCATCGAGACAGATGGCTCCAACCTGAGTGGTGTCAGTGCCAAGTGTGCCTGGGATGACCTGAGCCGGCCCCCCGAGGATGACGAGGACAGCCGGAGCATCTGCATCGGCACACAGCCCCGGCGACTCTCTGGCAAAGGAGCCGCAAAGACAGCCTGGAAAGTGACAGCTCCACGGCCGTCATTCCCCATGAGCTGAT TCGCACGCGGCAGCTTGAGAGCGTACATCTGAAATTCAACCAGGAGTCCGGAGCCCTCATTCCTCTCTGCCTAAGGGG…
HAP1 LRP5E16 #5	NNNNNVGCANNNAAGATCGAACGCGCAGCCCTGGACGGCACCGAGCGCGAGGTCCTCTTCACCACCGGCCTCATCCGCCCTGTGGNCCTGGTGGTGGACAACACACTGGGCAAGCTGTTCTGGGTGGACGCGGACCTGAAGCGCATTGAGAGCCGTGACCTGTCAGCAGCCCACCCATGTGCCCGTGACAATGGTGGCTGCTCCCACATCTGTATTGCCAAGGGTGATGGGACACCACGGNGCTCATGCCCAGTCCACCTCGTGCTCCTGCAGAACCTNCTGACCTGTGGAG
HAP1 LRP5E16 #11	NNNNNNNTCGACGCGCAGCCCTGGACGGCACCGAGCGCGAGGTCCTCTTCACCACCGGCCTCATCCGCCCTGTGGCCCTGGTGGTAGACAACACACTGGGCAAGCTGTTCTGGGTGGACGCGGACCTGAAGCGCATTGAGAGCTGTGACCTGTCAGCAGCCCACCCATGTGCCCGTGACAATGGTGGCTGCTCCCACATCTGTATTGCCAAGGGTGATGGGACACCACGGTGCTCATGCCCAGTCCACCTCGTGCTCCTGCAGAACCTGCTGACCTGTGGAGAGCCGCCCACCTGCTCCCCGGACCAGTTTGCATGTGCCACAGGGGAGATCGACTGTATCCCCGGGGCCTGGCGCTGTGACGGCTTTCCCGAGTGCGATGACCAGAGCGACGAGGAG
HAP LRP5E16 #21	NNNNNNATCGACGCGCAGCCCTGGACGGCACCGAGCGCGAGGTCCTCTTCACCACCGGCCTCATCCGCCCTGTGGCCCTGGTGGTAGACAACACACTGGGCAAGCTGTTCTGGGTGGACGCGGACCTGAAGCGCATTGAGAGCTGTGACCTGTCAGCAGCCCACCCATGTGCCCGTGACAATGGTGGCTGCTCCCACATCTGTATTGCCAAGGGTGATGGGACACCACGGTGCTCATGCCCAGTCCACCTCGTGCTCCTGCAGAACCTGCTGACCTGTGGAGAGCCGCCCACCTGCTCCCCGGACCAGTTTGCATGTGCCACAGGGGAGATCGACTGTATCCCCGGGGCCTGGCGCTGTGACGGCTTTCCCGAGTGCGATGACCAGANNNACCNAGGAGA
HAP1 LRP5E2 #3	GCTGCTGCTGGCGCTGTGCGGCTGCCCGGCCCCCGCCGCAGGTACATGTACTGGGCAGATTGGGGTGAGACGCCCTGGATCGAGCAGGTGGGGATGGACGACAGCACCCAGAAGATCATTGTGGACTTGGACATTTACTGGCCCAATAGACTGACCATCGACCTGGGGGAGAAGAAGCTCTACTGGGCTGACACTAAGCTCGGCTTCATCCACCGTGCCAACCTGGACGGCTCGT
HAP1 LRPE2 #1	TGGAGGCTGCACTGNCCGGGCCGCCGTGGCCGCTGCTGCTGGCGCTGTGCGGCTGCCCGGCCCCCGCCGCAGGTACATGTACTGGGCAGATTGGGGTGAGACGCCCTGGATCGAGCAGGTGGGGATGGACGACAGCACCCAGAAGATCATTGTGGACTTGGACATTTACTGGCCCAATAGACTGACCATCGACCTGGGGGAGAAGAAGCTCTACTGGGCTGACACTAAGCTCGGCTTCATCCACCGTGCCAACCTGGACGGCTCGTTCCGGCAGAAGGTGGTGAAGGAAATCCATTAATCANTTTATACTTTTATTAACTTAGTTAAANCNCNNTTACAGAAGGTTTTCTAANCTTTTTATTANTTAATTNNAATAATTTTTTNTTTTTTA
HAP1 LRP5E2 #10	TGGCGCTGNGCGGNNGNNCGGCCCCCGCCGCAGGTACATGTACTGGGCAGATTGGGGTGAGACGCCCTGGATCGAGCAGGTGGGGATGGACGACAGCACCCAGAAGATCATTGTGGACTTGGACATTTACTGGCCCAATAGACTGACCATCGACCTGGGGGAGAAGAAGCTCTACTGGGCTGACACTAATCTCGGCTTCATCCACCGNGCCAACCTGGACGGCTCGTTCCGGCAGAAGGAGGTGAAGGGCAACCTGACGCACCCCTTCACCCTGACACTATCCGGGGA
